# *Drosophila* models of PIGA-CDG mirror patient phenotypes

**DOI:** 10.1101/2023.10.27.564441

**Authors:** Holly J. Thorpe, Katie G. Owings, Miriam C. Aziz, Madelyn Haller, Emily Coelho, Clement Y. Chow

## Abstract

Mutations in the phosphatidylinositol glycan biosynthesis class A (PIGA) gene cause a rare, X-linked recessive congenital disorder of glycosylation (CDG). PIGA-CDG is characterized by seizures, intellectual and developmental delay, and congenital malformations. The *PIGA* gene encodes an enzyme involved in the first step of GPI anchor biosynthesis. There are over 100 GPI anchored proteins that attach to the cell surface and are involved in cell signaling, immunity, and adhesion. Little is known about the pathophysiology of PIGA-CDG. Here we describe the first *Drosophila* model of PIGA-CDG and demonstrate that loss of *PIG-A* function in *Drosophila* accurately models the human disease. As expected, complete loss of *PIG-A* function is larval lethal. Heterozygous null animals appear healthy, but when challenged, have a seizure phenotype similar to what is observed in patients. To identify the cell-type specific contributions to disease, we generated neuron- and glia-specific knockdown of *PIG-A*. Neuron-specific knockdown resulted in reduced lifespan and a number of neurological phenotypes, but no seizure phenotype. Glia-knockdown also reduced lifespan and, notably, resulted in a very strong seizure phenotype. RNAseq analyses demonstrated that there are fundamentally different molecular processes that are disrupted when *PIG-A* function is eliminated in different cell types. In particular, loss of *PIG-A* in neurons resulted in upregulation of glycolysis, but loss of *PIG-A* in glia resulted in upregulation of protein translation machinery. Here we demonstrate that *Drosophila* is a good model of PIGA-CDG and provide new data resources for future study of PIGA-CDG and other GPI anchor disorders.

**Article Summary:** PIGA-CDG is a rare genetic disorder. In order to study this rare disease, we generated and characterized several Drosophila models of PIGA-CDG. These models faithfully recapitulate different patient phenotypes, including movement disorder and seizures. Drosophila is a good model for PIGA-CDG and other GPI anchor disorders.
