## Supplementary material for "*Drosophila* models of PIGA-CDG mirror patient phenotypes": Table S2

### Sheet: neuron KD upregulated
GO enrichment of genes upregulated in PIG-A neuron specific KD
Term	pvalue	ES	No_genes
monosaccharide biosynthetic process-(GO:0046364)	0.000308	35.29	5
glucose 6-phosphate metabolic process-(GO:0051156)	0.000509	29.86	5
serine family amino acid metabolic process-(GO:0009069)	0.000774	25.88	5
glucose metabolic process-(GO:0006006)	5.7e-06	23.01	8
monosaccharide metabolic process-(GO:0005996)	2.65e-09	18.69	13
glycolytic process-(GO:0006096)	0.000489	18.64	6
ATP generation from ADP-(GO:0006757)	0.000503	18.64	6
hexose metabolic process-(GO:0019318)	1.27e-07	18.57	11
purine nucleoside diphosphate metabolic process-(GO:0009135)	0.00063	17.25	6
purine ribonucleoside diphosphate metabolic process-(GO:0009179)	0.000646	17.25	6
ADP metabolic process-(GO:0046031)	0.000663	17.25	6
ribonucleoside diphosphate metabolic process-(GO:0009185)	0.000804	16.06	6
nucleoside diphosphate phosphorylation-(GO:0006165)	0.000914	15.53	6
nucleotide phosphorylation-(GO:0046939)	0.00104	15.03	6
pteridine-containing compound metabolic process-(GO:0042558)	0.0246	14.79	4
DNA amplification-(GO:0006277)	0.0275	14.12	4
aspartate family amino acid metabolic process-(GO:0009066)	0.0278	14.12	4
pyruvate metabolic process-(GO:0006090)	0.00041	13.94	7
carbohydrate catabolic process-(GO:0016052)	5.86e-06	13.87	10
alpha-amino acid catabolic process-(GO:1901606)	3.14e-05	13.19	9
cellular amino acid biosynthetic process-(GO:0008652)	0.000551	12.94	7
nucleoside diphosphate metabolic process-(GO:0009132)	0.00201	12.94	6
glucan metabolic process-(GO:0044042)	0.0331	12.94	4
cellular glucan metabolic process-(GO:0006073)	0.0334	12.94	4
energy reserve metabolic process-(GO:0006112)	0.0338	12.94	4
glycogen metabolic process-(GO:0005977)	0.0341	12.94	4
DNA replication initiation-(GO:0006270)	0.0365	12.42	4
one-carbon metabolic process-(GO:0006730)	0.0368	12.42	4
alpha-amino acid biosynthetic process-(GO:1901607)	0.00235	12.26	6
cellular amino acid catabolic process-(GO:0009063)	5.23e-05	12.05	9
carbohydrate biosynthetic process-(GO:0016051)	0.000796	11.82	7
alpha-amino acid metabolic process-(GO:1901605)	1.16e-06	10.3	13
cellular carbohydrate metabolic process-(GO:0044262)	6.11e-05	9.71	10
carboxylic acid catabolic process-(GO:0046395)	2.38e-05	8.39	12
organic acid catabolic process-(GO:0016054)	2.47e-05	8.32	12
carbohydrate homeostasis-(GO:0033500)	0.0137	8.32	6
glucose homeostasis-(GO:0042593)	0.0385	8.26	5
carbohydrate metabolic process-(GO:0005975)	1.4e-12	8.17	26
DNA-templated DNA replication-(GO:0006261)	0.000676	8.03	9
nucleotide metabolic process-(GO:0009117)	0.000773	4.92	13
nucleoside phosphate metabolic process-(GO:0006753)	0.000926	4.81	13
purine-containing compound metabolic process-(GO:0072521)	0.00199	4.75	12
purine ribonucleotide metabolic process-(GO:0009150)	0.00883	4.71	10
purine nucleotide metabolic process-(GO:0006163)	0.0115	4.54	10
ribonucleotide metabolic process-(GO:0009259)	0.0128	4.46	10
ribose phosphate metabolic process-(GO:0019693)	0.0149	4.36	10
organophosphate metabolic process-(GO:0019637)	3.47e-05	4.06	21
organic cyclic compound biosynthetic process-(GO:1901362)	0.000966	3.36	19
heterocycle biosynthetic process-(GO:0018130)	0.00283	3.3	17
carbohydrate derivative metabolic process-(GO:1901135)	0.00265	3.06	19
aromatic compound biosynthetic process-(GO:0019438)	0.0214	2.98	15
catabolic process-(GO:0009056)	2.29e-05	2.83	34
organic substance catabolic process-(GO:1901575)	9.72e-05	2.83	30
homeostatic process-(GO:0042592)	0.0297	2.72	16
phosphorus metabolic process-(GO:0006793)	0.00221	2.53	26
phosphate-containing compound metabolic process-(GO:0006796)	0.00687	2.45	25
biosynthetic process-(GO:0009058)	0.0005	2.32	37
cellular catabolic process-(GO:0044248)	0.0289	2.23	23
cellular biosynthetic process-(GO:0044249)	0.00282	2.18	33
organic substance biosynthetic process-(GO:1901576)	0.00295	2.18	34
organic cyclic compound metabolic process-(GO:1901360)	0.0389	1.79	36
metabolic process-(GO:0008152)	8.88e-07	1.69	99
cellular metabolic process-(GO:0044237)	3.16e-05	1.68	84
organic substance metabolic process-(GO:0071704)	3.29e-05	1.63	90
primary metabolic process-(GO:0044238)	0.0015	1.54	80

### Sheet: neuron KD downregulated 
GO enrichment of genes downregulated in PIG-A neuron specific KD
Term	pvalue	ES	No_genes
rRNA processing-(GO:0006364)	0.00258	9.03	9
rRNA metabolic process-(GO:0016072)	0.00324	8.23	9
ribosome biogenesis-(GO:0042254)	0.00361	7.14	10
ncRNA processing-(GO:0034470)	0.00145	6.58	12
ncRNA metabolic process-(GO:0034660)	0.00154	5.7	14
ribonucleoprotein complex biogenesis-(GO:0022613)	0.0245	5.33	10
RNA processing-(GO:0006396)	0.023	3.84	14
RNA metabolic process-(GO:0016070)	0.0243	3.15	17

### Sheet: glia KD upregulated
GO enrichment of genes upregulated in PIG-A glia specific KD
Term	pvalue	ES	No_genes
rRNA pseudouridine synthesis (GO:0031118)	0.024	20.12	4
positive regulation of transcription by RNA polymerase I (GO:0045943)	0.000714	20.12	6
pseudouridine synthesis (GO:0001522)	2.97e-05	18.57	8
regulation of transcription by RNA polymerase I (GO:0006356)	0.00104	18.11	6
SRP-dependent cotranslational protein targeting to membrane, translocation (GO:0006616)	0.0356	17.24	4
arginine metabolic process (GO:0006525)	0.0351	17.24	4
S-adenosylmethionine metabolic process (GO:0046500)	0.0345	17.24	4
maturation of LSU-rRNA from tricistronic rRNA transcript (SSU-rRNA, 5.8S rRNA, LSU-rRNA) (GO:0000463)	0.000487	15.09	7
endonucleolytic cleavage of tricistronic rRNA transcript (SSU-rRNA, 5.8S rRNA, LSU-rRNA) (GO:0000479)	0.000679	14.08	7
endonucleolytic cleavage involved in rRNA processing (GO:0000478)	0.000663	14.08	7
ribosomal large subunit biogenesis (GO:0042273)	7.5e-18	13.85	28
rRNA modification (GO:0000154)	1.56e-06	13.83	11
maturation of SSU-rRNA from tricistronic rRNA transcript (SSU-rRNA, 5.8S rRNA, LSU-rRNA) (GO:0000462)	5.63e-09	13.31	15
rRNA processing (GO:0006364)	7.05e-44	13.21	67
ribosomal large subunit assembly (GO:0000027)	0.000887	13.2	7
rRNA metabolic process (GO:0016072)	1.12e-44	12.57	70
maturation of LSU-rRNA (GO:0000470)	8.49e-07	12.49	12
maturation of SSU-rRNA (GO:0030490)	1.33e-11	12.07	20
cleavage involved in rRNA processing (GO:0000469)	1.97e-05	12.07	10
RNA phosphodiester bond hydrolysis, endonucleolytic (GO:0090502)	2.58e-05	11.61	10
ribosome biogenesis (GO:0042254)	2.32e-50	11.51	82
rRNA methylation (GO:0031167)	0.0093	10.65	6
maturation of 5.8S rRNA from tricistronic rRNA transcript (SSU-rRNA, 5.8S rRNA, LSU-rRNA) (GO:0000466)	0.00259	10.56	7
SRP-dependent cotranslational protein targeting to membrane (GO:0006614)	0.0408	10.06	5
cotranslational protein targeting to membrane (GO:0006613)	0.0402	10.06	5
ribosomal small subunit biogenesis (GO:0042274)	1.38e-11	10.06	22
maturation of 5.8S rRNA (GO:0000460)	7.09e-05	10.06	10
ribonucleoprotein complex biogenesis (GO:0022613)	9.33e-44	8.7	83
RNA phosphodiester bond hydrolysis (GO:0090501)	9.33e-06	8.35	13
ncRNA processing (GO:0034470)	3.7e-39	8.3	77
alpha-amino acid metabolic process (GO:1901605)	8.57e-09	6.77	22
ncRNA metabolic process (GO:0034660)	3.67e-37	6.72	84
nucleic acid phosphodiester bond hydrolysis (GO:0090305)	4.98e-05	6.31	14
alpha-amino acid catabolic process (GO:1901606)	0.000871	6.26	11
ribosome assembly (GO:0042255)	0.0025	6.16	10
cellular amino acid catabolic process (GO:0009063)	0.00177	5.72	11
RNA modification (GO:0009451)	1.01e-06	5.59	20
cellular amino acid metabolic process (GO:0006520)	1.73e-08	5.06	27
RNA methylation (GO:0001510)	0.0219	5.03	9
RNA processing (GO:0006396)	3.73e-26	4.53	84
carboxylic acid catabolic process (GO:0046395)	0.00697	3.81	14
organic acid catabolic process (GO:0016054)	0.00747	3.77	14
RNA metabolic process (GO:0016070)	3.1e-23	3.54	97
organic acid biosynthetic process (GO:0016053)	0.0137	3.52	14
carboxylic acid biosynthetic process (GO:0046394)	0.0134	3.52	14
carboxylic acid metabolic process (GO:0019752)	4.55e-08	3.29	41
oxoacid metabolic process (GO:0043436)	4.73e-08	3.28	41
organic acid metabolic process (GO:0006082)	6.59e-08	3.24	41
small molecule catabolic process (GO:0044282)	0.0101	3.13	17
gene expression (GO:0010467)	3.05e-23	3.07	114
tRNA metabolic process (GO:0006399)	0.0325	3.04	15
nucleic acid metabolic process (GO:0090304)	1.86e-18	2.84	104
nucleobase-containing compound metabolic process (GO:0006139)	3.28e-17	2.53	115
heterocycle metabolic process (GO:0046483)	3.42e-17	2.47	119
cellular aromatic compound metabolic process (GO:0006725)	1.1e-16	2.42	120
cellular component biogenesis (GO:0044085)	8.52e-13	2.37	101
organic cyclic compound metabolic process (GO:1901360)	2.25e-15	2.32	120
cellular nitrogen compound metabolic process (GO:0034641)	5.06e-18	2.31	138
