## Supplementary material for "*Drosophila* models of PIGA-CDG mirror patient phenotypes": Table S3

### Sheet: upregulated genes
genes that are upregulated ≥1.5 fold in neuron, glia or both
common	FBgn0259972
common	FBgn0051380
common	FBgn0051253
common	FBgn0051131
common	FBgn0038083
common	FBgn0024289
common	FBgn0037753
common	FBgn0032507
common	FBgn0032076
common	FBgn0043783
common	FBgn0037746
common	FBgn0038946
common	FBgn0039817
common	FBgn0038074
common	FBgn0036208
common	FBgn0263330
common	FBgn0034394
common	FBgn0267052
common	FBgn0035725
common	FBgn0037836
common	FBgn0061356
common	FBgn0263974
common	FBgn0035943
common	FBgn0022774
common	FBgn0039073
common	FBgn0266243
common	FBgn0001258
common	FBgn0031417
common	FBgn0035245
common	FBgn0051292
common	FBgn0035691
common	FBgn0036997
common	FBgn0036648
common	FBgn0032287
common	FBgn0026403
common	FBgn0033246
common	FBgn0086450
common	FBgn0035434
common	FBgn0031703
common	FBgn0037696
common	FBgn0036857
neuron	FBgn0002565
neuron	FBgn0039678
neuron	FBgn0038608
neuron	FBgn0026314
neuron	FBgn0031001
neuron	FBgn0028519
neuron	FBgn0040349
neuron	FBgn0261575
neuron	FBgn0267013
neuron	FBgn0267012
neuron	FBgn0034942
neuron	FBgn0052251
neuron	FBgn0036417
neuron	FBgn0024920
neuron	FBgn0036970
neuron	FBgn0037166
neuron	FBgn0015270
neuron	FBgn0265374
neuron	FBgn0036181
neuron	FBgn0005655
neuron	FBgn0039686
neuron	FBgn0040290
neuron	FBgn0039241
neuron	FBgn0030001
neuron	FBgn0039094
neuron	FBgn0259113
neuron	FBgn0037416
neuron	FBgn0262721
neuron	FBgn0038914
neuron	FBgn0035189
neuron	FBgn0033521
neuron	FBgn0033520
neuron	FBgn0033518
neuron	FBgn0040045
neuron	FBgn0028537
neuron	FBgn0037807
neuron	FBgn0031791
neuron	FBgn0260954
neuron	FBgn0034966
neuron	FBgn0037126
neuron	FBgn0020642
neuron	FBgn0030593
neuron	FBgn0086691
neuron	FBgn0017577
neuron	FBgn0036029
neuron	FBgn0030073
neuron	FBgn0040717
neuron	FBgn0027657
neuron	FBgn0034660
neuron	FBgn0037151
neuron	FBgn0039051
neuron	FBgn0038858
neuron	FBgn0020385
neuron	FBgn0005391
neuron	FBgn0001125
neuron	FBgn0030968
neuron	FBgn0085453
neuron	FBgn0011704
neuron	FBgn0011703
neuron	FBgn0039827
neuron	FBgn0028396
neuron	FBgn0004034
neuron	FBgn0037164
neuron	FBgn0025454
neuron	FBgn0029823
neuron	FBgn0001091
neuron	FBgn0000045
neuron	FBgn0261563
neuron	FBgn0000052
neuron	FBgn0260474
neuron	FBgn0035791
neuron	FBgn0029990
neuron	FBgn0266227
neuron	FBgn0000592
neuron	FBgn0031182
neuron	FBgn0023477
neuron	FBgn0031824
neuron	FBgn0034733
neuron	FBgn0031775
neuron	FBgn0039479
neuron	FBgn0011770
neuron	FBgn0004047
neuron	FBgn0038257
neuron	FBgn0037975
neuron	FBgn0035484
neuron	FBgn0067905
neuron	FBgn0087005
neuron	FBgn0031414
neuron	FBgn0259238
neuron	FBgn0010387
neuron	FBgn0024897
neuron	FBgn0001187
neuron	FBgn0036824
neuron	FBgn0037167
neuron	FBgn0039485
neuron	FBgn0263199
neuron	FBgn0050410
neuron	FBgn0032820
neuron	FBgn0012034
neuron	FBgn0035978
neuron	FBgn0037635
neuron	FBgn0261714
neuron	FBgn0025583
neuron	FBgn0003068
neuron	FBgn0001114
neuron	FBgn0003076
neuron	FBgn0030054
neuron	FBgn0263200
neuron	FBgn0038118
neuron	FBgn0035379
neuron	FBgn0036942
neuron	FBgn0014427
neuron	FBgn0053138
neuron	FBgn0038862
neuron	FBgn0000964
neuron	FBgn0037801
neuron	FBgn0086348
neuron	FBgn0042701
neuron	FBgn0037835
neuron	FBgn0034293
neuron	FBgn0004575
neuron	FBgn0260746
neuron	FBgn0031428
neuron	FBgn0001216
neuron	FBgn0033635
neuron	FBgn0030317
neuron	FBgn0030724
neuron	FBgn0003074
neuron	FBgn0259246
neuron	FBgn0004654
neuron	FBgn0250906
neuron	FBgn0037057
neuron	FBgn0032889
neuron	FBgn0033631
neuron	FBgn0086355
neuron	FBgn0025815
neuron	FBgn0032322
neuron	FBgn0038662
neuron	FBgn0023540
neuron	FBgn0012036
neuron	FBgn0036837
neuron	FBgn0051997
neuron	FBgn0034657
neuron	FBgn0033451
neuron	FBgn0038337
neuron	FBgn0031066
neuron	FBgn0010226
neuron	FBgn0026061
neuron	FBgn0001092
neuron	FBgn0262782
glia	FBgn0004240
glia	FBgn0010388
glia	FBgn0043576
glia	FBgn0264541
glia	FBgn0045443
glia	FBgn0036995
glia	FBgn0035512
glia	FBgn0035790
glia	FBgn0266691
glia	FBgn0034330
glia	FBgn0038732
glia	FBgn0051514
glia	FBgn0051664
glia	FBgn0083015
glia	FBgn0085282
glia	FBgn0267276
glia	FBgn0036080
glia	FBgn0039523
glia	FBgn0053774
glia	FBgn0026196
glia	FBgn0029851
glia	FBgn0031501
glia	FBgn0045479
glia	FBgn0083124
glia	FBgn0029879
glia	FBgn0050289
glia	FBgn0034390
glia	FBgn0038071
glia	FBgn0022355
glia	FBgn0003062
glia	FBgn0259937
glia	FBgn0015393
glia	FBgn0034439
glia	FBgn0031694
glia	FBgn0037324
glia	FBgn0040733
glia	FBgn0038716
glia	FBgn0036262
glia	FBgn0001257
glia	FBgn0086662
glia	FBgn0000527
glia	FBgn0000153
glia	FBgn0036876
glia	FBgn0083120
glia	FBgn0036622
glia	FBgn0030218
glia	FBgn0027330
glia	FBgn0028841
glia	FBgn0033548
glia	FBgn0033763
glia	FBgn0082953
glia	FBgn0026702
glia	FBgn0026878
glia	FBgn0036153
glia	FBgn0033507
glia	FBgn0034440
glia	FBgn0087002
glia	FBgn0262481
glia	FBgn0036875
glia	FBgn0000615
glia	FBgn0040001
glia	FBgn0033366
glia	FBgn0032050
glia	FBgn0026563
glia	FBgn0037248
glia	FBgn0052820
glia	FBgn0267505
glia	FBgn0038964
glia	FBgn0040007
glia	FBgn0031805
glia	FBgn0045800
glia	FBgn0017561
glia	FBgn0035575
glia	FBgn0039233
glia	FBgn0034734
glia	FBgn0028583
glia	FBgn0033741
glia	FBgn0030251
glia	FBgn0262574
glia	FBgn0043806
glia	FBgn0037396
glia	FBgn0030720
glia	FBgn0086451
glia	FBgn0267507
glia	FBgn0035358
glia	FBgn0053505
glia	FBgn0013812
glia	FBgn0038897
glia	FBgn0267506
glia	FBgn0051288
glia	FBgn0040028
glia	FBgn0033661
glia	FBgn0004556
glia	FBgn0031494
glia	FBgn0011824
glia	FBgn0029148
glia	FBgn0261673
glia	FBgn0266322
glia	FBgn0052681
glia	FBgn0019932
glia	FBgn0035293
glia	FBgn0052686
glia	FBgn0031936
glia	FBgn0086912
glia	FBgn0037090
glia	FBgn0031040
glia	FBgn0284251
glia	FBgn0039311
glia	FBgn0033471
glia	FBgn0032387
glia	FBgn0259992
glia	FBgn0028744
glia	FBgn0036186
glia	FBgn0051097
glia	FBgn0052750
glia	FBgn0032785
glia	FBgn0003278
glia	FBgn0030067
glia	FBgn0039407
glia	FBgn0011705
glia	FBgn0033485
glia	FBgn0038470
glia	FBgn0039627
glia	FBgn0025687
glia	FBgn0038306
glia	FBgn0270926
glia	FBgn0263112
glia	FBgn0037935
glia	FBgn0038968
glia	FBgn0038989
glia	FBgn0035090
glia	FBgn0036279
glia	FBgn0032919
glia	FBgn0033557
glia	FBgn0267053
glia	FBgn0267054
glia	FBgn0039182
glia	FBgn0024957
glia	FBgn0002780
glia	FBgn0013269
glia	FBgn0261286
glia	FBgn0036157
glia	FBgn0267051
glia	FBgn0025592
glia	FBgn0263605
glia	FBgn0037137
glia	FBgn0010408
glia	FBgn0039417
glia	FBgn0262656
glia	FBgn0023527
glia	FBgn0039595
glia	FBgn0027334
glia	FBgn0032136
glia	FBgn0034528
glia	FBgn0035162
glia	FBgn0052409
glia	FBgn0030789
glia	FBgn0001987
glia	FBgn0032925
glia	FBgn0010292
glia	FBgn0035524
glia	FBgn0259233
glia	FBgn0035266
glia	FBgn0063449
glia	FBgn0036514
glia	FBgn0036612
glia	FBgn0031764
glia	FBgn0031461
glia	FBgn0034276
glia	FBgn0267137
glia	FBgn0032780
glia	FBgn0034629
glia	FBgn0019938
glia	FBgn0052354
glia	FBgn0029999
glia	FBgn0001090
glia	FBgn0034703
glia	FBgn0264291
glia	FBgn0031693
glia	FBgn0031049
glia	FBgn0031260
glia	FBgn0037714
glia	FBgn0037815
glia	FBgn0030304
glia	FBgn0051778
glia	FBgn0031860
glia	FBgn0038601
glia	FBgn0029672
glia	FBgn0032415
glia	FBgn0022288
glia	FBgn0053172
glia	FBgn0262838
glia	FBgn0023479
glia	FBgn0039789
glia	FBgn0039024
glia	FBgn0031937
glia	FBgn0025700
glia	FBgn0037687
glia	FBgn0034219
glia	FBgn0263260
glia	FBgn0038183
glia	FBgn0038869
glia	FBgn0284246
glia	FBgn0030081
glia	FBgn0039828
glia	FBgn0263986
glia	FBgn0031702
glia	FBgn0050355
glia	FBgn0035121
glia	FBgn0034069
glia	FBgn0039801
glia	FBgn0266197
glia	FBgn0030177
glia	FBgn0266570
glia	FBgn0037144
glia	FBgn0051205
glia	FBgn0036254
glia	FBgn0035630
glia	FBgn0039562
glia	FBgn0038818
glia	FBgn0026079
glia	FBgn0040732
glia	FBgn0038473
glia	FBgn0000406
glia	FBgn0038811
glia	FBgn0039319
glia	FBgn0039722
glia	FBgn0040340
glia	FBgn0028956
glia	FBgn0034438
glia	FBgn0030061
glia	FBgn0036460
glia	FBgn0033540
glia	FBgn0053080
glia	FBgn0263510
glia	FBgn0031925
glia	FBgn0053120
glia	FBgn0026565
glia	FBgn0052576
glia	FBgn0037489
glia	FBgn0037718
glia	FBgn0034496
glia	FBgn0030000
glia	FBgn0025678
glia	FBgn0015570
glia	FBgn0050203
glia	FBgn0038142
glia	FBgn0039925
glia	FBgn0010497
glia	FBgn0032770
glia	FBgn0032701
glia	FBgn0035911
glia	FBgn0013307
glia	FBgn0039274
glia	FBgn0022069
glia	FBgn0015522
glia	FBgn0031305
glia	FBgn0001134
glia	FBgn0036838
glia	FBgn0040735
glia	FBgn0030504
glia	FBgn0027086
glia	FBgn0002542
glia	FBgn0263916
glia	FBgn0036754
glia	FBgn0000477
glia	FBgn0031538
glia	FBgn0035541
glia	FBgn0262560
glia	FBgn0261599
glia	FBgn0032234
glia	FBgn0050349
glia	FBgn0004635
glia	FBgn0037439
glia	FBgn0034909
glia	FBgn0032408
glia	FBgn0037894
glia	FBgn0085291
glia	FBgn0037073
glia	FBgn0019936
glia	FBgn0030611
glia	FBgn0266005
glia	FBgn0261535
glia	FBgn0004359
glia	FBgn0037895
glia	FBgn0030196
glia	FBgn0262116
glia	FBgn0003308
glia	FBgn0020909
glia	FBgn0026199
glia	FBgn0038597
glia	FBgn0052344
glia	FBgn0264339
glia	FBgn0033101
glia	FBgn0015521
glia	FBgn0001218
glia	FBgn0031227
glia	FBgn0027602
glia	FBgn0028327
glia	FBgn0003507
glia	FBgn0039868
glia	FBgn0031634
glia	FBgn0029167
glia	FBgn0033379
glia	FBgn0039629
glia	FBgn0033454
glia	FBgn0030855
glia	FBgn0030798
glia	FBgn0026576
glia	FBgn0039800
glia	FBgn0001330
glia	FBgn0010638
glia	FBgn0266581
glia	FBgn0021795
glia	FBgn0047135
glia	FBgn0021995
glia	FBgn0031148
glia	FBgn0030305
glia	FBgn0035091
glia	FBgn0024733
glia	FBgn0038799
glia	FBgn0031865
glia	FBgn0004567
glia	FBgn0001341
glia	FBgn0039774
glia	FBgn0020306
glia	FBgn0038146
glia	FBgn0024364
glia	FBgn0034422
glia	FBgn0034310
glia	FBgn0263083
glia	FBgn0031256
glia	FBgn0029714
glia	FBgn0061492
glia	FBgn0266284
glia	FBgn0039735
glia	FBgn0029755
glia	FBgn0267508
glia	FBgn0267665
glia	FBgn0014455
glia	FBgn0086357
glia	FBgn0039959
glia	FBgn0039031
glia	FBgn0029896
glia	FBgn0262801
glia	FBgn0035213
glia	FBgn0005278
glia	FBgn0029969
glia	FBgn0036975
glia	FBgn0023170
glia	FBgn0000492
glia	FBgn0040827
glia	FBgn0011016
glia	FBgn0032706
glia	FBgn0034729
glia	FBgn0020907
glia	FBgn0015527
glia	FBgn0263441
glia	FBgn0285879
glia	FBgn0031689
glia	FBgn0027621
glia	FBgn0086687
glia	FBgn0032428
glia	FBgn0031604
glia	FBgn0058005
glia	FBgn0040907
glia	FBgn0031320
glia	FBgn0000504
glia	FBgn0033766
glia	FBgn0086676
glia	FBgn0038524
glia	FBgn0261808
glia	FBgn0040805
glia	FBgn0027550
glia	FBgn0030339
glia	FBgn0036117
glia	FBgn0263120
glia	FBgn0039332
glia	FBgn0010770
glia	FBgn0021874
glia	FBgn0052425
glia	FBgn0036300
glia	FBgn0250820
glia	FBgn0265297
glia	FBgn0025885
glia	FBgn0032051
glia	FBgn0028737
glia	FBgn0024558
glia	FBgn0046763
glia	FBgn0001986
glia	FBgn0039665
glia	FBgn0032198
glia	FBgn0051974
glia	FBgn0036187
glia	FBgn0028480
glia	FBgn0039890
glia	FBgn0030159
glia	FBgn0284253
glia	FBgn0031062
glia	FBgn0026401
glia	FBgn0027835
glia	FBgn0034641
glia	FBgn0263390
glia	FBgn0039877
glia	FBgn0036199
glia	FBgn0037215
glia	FBgn0036993
glia	FBgn0029801
glia	FBgn0002566
glia	FBgn0262601
glia	FBgn0029769
glia	FBgn0032298
glia	FBgn0038236
glia	FBgn0038343
glia	FBgn0040968
glia	FBgn0037229
glia	FBgn0025808
glia	FBgn0036576
glia	FBgn0027091
glia	FBgn0033995
glia	FBgn0028426
glia	FBgn0030321
glia	FBgn0030060
glia	FBgn0031497
glia	FBgn0037553
glia	FBgn0023542
glia	FBgn0023529
glia	FBgn0033437
glia	FBgn0034073
glia	FBgn0033195
glia	FBgn0035909
glia	FBgn0003430
glia	FBgn0040398
glia	FBgn0042083
glia	FBgn0039924
glia	FBgn0040305
glia	FBgn0031126
glia	FBgn0039923
glia	FBgn0052195
glia	FBgn0040308
glia	FBgn0023213
glia	FBgn0085229
glia	FBgn0035707
glia	FBgn0267978
glia	FBgn0003274
glia	FBgn0026252
glia	FBgn0036101
glia	FBgn0039902
glia	FBgn0034141
glia	FBgn0025631
glia	FBgn0037207
glia	FBgn0032988

### Sheet: downregulated genes
genes that are downregulated ≥1.5 fold in neuron, glia or both
common	FBgn0052475
common	FBgn0036320
common	FBgn0003060
common	FBgn0260397
common	FBgn0010395
common	FBgn0035999
common	FBgn0035998
common	FBgn0039727
common	FBgn0284244
common	FBgn0038676
common	FBgn0024491
common	FBgn0263117
common	FBgn0010385
common	FBgn0036000
common	FBgn0032609
common	FBgn0033760
common	FBgn0035382
common	FBgn0051344
common	FBgn0035982
common	FBgn0051163
common	FBgn0039114
common	FBgn0035975
common	FBgn0038476
glia	FBgn0052237
glia	FBgn0053462
glia	FBgn0020765
glia	FBgn0265185
glia	FBgn0032535
glia	FBgn0039778
glia	FBgn0037127
glia	FBgn0033730
glia	FBgn0036607
glia	FBgn0030830
glia	FBgn0267230
glia	FBgn0040496
glia	FBgn0053093
glia	FBgn0002869
glia	FBgn0003357
glia	FBgn0260011
glia	FBgn0031426
glia	FBgn0033774
glia	FBgn0035969
glia	FBgn0036617
glia	FBgn0039719
glia	FBgn0039685
glia	FBgn0261526
glia	FBgn0033729
glia	FBgn0031957
glia	FBgn0263406
glia	FBgn0038353
glia	FBgn0038629
glia	FBgn0050050
glia	FBgn0036024
glia	FBgn0259223
glia	FBgn0032281
glia	FBgn0261514
glia	FBgn0035279
glia	FBgn0036619
glia	FBgn0086673
glia	FBgn0039028
glia	FBgn0050090
glia	FBgn0013772
glia	FBgn0038526
glia	FBgn0003319
glia	FBgn0032945
glia	FBgn0032699
glia	FBgn0035557
glia	FBgn0038079
glia	FBgn0030955
glia	FBgn0086348
glia	FBgn0035328
glia	FBgn0034709
glia	FBgn0265346
glia	FBgn0033312
glia	FBgn0034974
glia	FBgn0085237
glia	FBgn0029170
glia	FBgn0035427
glia	FBgn0033215
glia	FBgn0051028
glia	FBgn0052603
glia	FBgn0035199
glia	FBgn0000046
glia	FBgn0000047
glia	FBgn0039527
glia	FBgn0050101
glia	FBgn0037721
glia	FBgn0036597
glia	FBgn0039686
glia	FBgn0265167
glia	FBgn0030040
glia	FBgn0052817
glia	FBgn0015035
glia	FBgn0044048
glia	FBgn0083972
glia	FBgn0033051
glia	FBgn0264822
glia	FBgn0264987
glia	FBgn0035104
glia	FBgn0030593
glia	FBgn0037165
glia	FBgn0003721
glia	FBgn0266448
glia	FBgn0029002
glia	FBgn0038631
glia	FBgn0000043
glia	FBgn0041709
glia	FBgn0023129
glia	FBgn0260874
glia	FBgn0040251
glia	FBgn0036549
glia	FBgn0038592
glia	FBgn0031317
glia	FBgn0267866
glia	FBgn0036106
glia	FBgn0001259
glia	FBgn0001224
glia	FBgn0266095
glia	FBgn0033132
glia	FBgn0001230
glia	FBgn0040832
glia	FBgn0262858
glia	FBgn0036992
glia	FBgn0027341
glia	FBgn0031542
glia	FBgn0001098
glia	FBgn0065032
glia	FBgn0260026
glia	FBgn0050263
glia	FBgn0036620
glia	FBgn0011296
glia	FBgn0037275
glia	FBgn0063923
glia	FBgn0036910
glia	FBgn0038147
glia	FBgn0001263
glia	FBgn0026598
glia	FBgn0013275
glia	FBgn0035917
glia	FBgn0020764
glia	FBgn0036364
glia	FBgn0036481
glia	FBgn0032601
glia	FBgn0036728
glia	FBgn0259244
glia	FBgn0031564
glia	FBgn0000299
glia	FBgn0021738
glia	FBgn0266446
glia	FBgn0267792
glia	FBgn0015568
glia	FBgn0039297
glia	FBgn0052187
glia	FBgn0025111
glia	FBgn0034143
glia	FBgn0034245
glia	FBgn0013276
glia	FBgn0054056
glia	FBgn0051199
glia	FBgn0083970
glia	FBgn0038290
glia	FBgn0265180
glia	FBgn0051313
glia	FBgn0000206
glia	FBgn0029791
glia	FBgn0032283
glia	FBgn0030156
glia	FBgn0053110
glia	FBgn0032414
glia	FBgn0035696
glia	FBgn0051810
glia	FBgn0031264
glia	FBgn0041630
glia	FBgn0031603
glia	FBgn0259229
glia	FBgn0038042
glia	FBgn0051121
glia	FBgn0259219
glia	FBgn0035985
glia	FBgn0261625
glia	FBgn0031700
glia	FBgn0016013
glia	FBgn0262537
glia	FBgn0030870
glia	FBgn0259481
glia	FBgn0266690
glia	FBgn0020300
glia	FBgn0037627
glia	FBgn0031327
glia	FBgn0259985
glia	FBgn0262717
glia	FBgn0037896
glia	FBgn0037487
glia	FBgn0051809
glia	FBgn0031528
glia	FBgn0051453
glia	FBgn0010504
glia	FBgn0030309
glia	FBgn0034920
glia	FBgn0030769
glia	FBgn0032536
glia	FBgn0010424
glia	FBgn0032741
glia	FBgn0051036
glia	FBgn0037447
glia	FBgn0243514
glia	FBgn0035501
glia	FBgn0069973
glia	FBgn0030357
glia	FBgn0000588
glia	FBgn0031821
glia	FBgn0261990
glia	FBgn0035710
glia	FBgn0002789
glia	FBgn0038179
glia	FBgn0085194
glia	FBgn0039714
glia	FBgn0032727
glia	FBgn0038733
glia	FBgn0038292
glia	FBgn0031251
glia	FBgn0052082
glia	FBgn0038173
glia	FBgn0052694
glia	FBgn0004623
glia	FBgn0034480
glia	FBgn0037565
glia	FBgn0031306
glia	FBgn0039226
glia	FBgn0034067
glia	FBgn0086370
glia	FBgn0031315
glia	FBgn0014163
glia	FBgn0028886
glia	FBgn0033679
glia	FBgn0034484
glia	FBgn0040877
glia	FBgn0011695
glia	FBgn0040364
glia	FBgn0037518
glia	FBgn0027570
glia	FBgn0052111
glia	FBgn0027790
glia	FBgn0265413
glia	FBgn0003861
glia	FBgn0051200
glia	FBgn0020930
glia	FBgn0037386
glia	FBgn0034312
glia	FBgn0026316
glia	FBgn0086768
glia	FBgn0260747
glia	FBgn0036804
glia	FBgn0035896
glia	FBgn0037697
glia	FBgn0041160
glia	FBgn0086677
neuron	FBgn0052580
neuron	FBgn0065048
neuron	FBgn0004240
neuron	FBgn0038484
neuron	FBgn0035619
neuron	FBgn0051220
neuron	FBgn0034741
neuron	FBgn0003388
neuron	FBgn0039666
neuron	FBgn0267659
neuron	FBgn0262484
neuron	FBgn0037888
neuron	FBgn0051907
neuron	FBgn0038846
neuron	FBgn0027584
neuron	FBgn0031805
neuron	FBgn0032981
neuron	FBgn0265931
neuron	FBgn0266633
neuron	FBgn0013323
neuron	FBgn0030482
neuron	FBgn0037726
neuron	FBgn0265873
neuron	FBgn0264748
neuron	FBgn0267240
neuron	FBgn0045800
neuron	FBgn0283508
neuron	FBgn0051755
neuron	FBgn0033153
neuron	FBgn0014859
neuron	FBgn0264617
neuron	FBgn0031490
neuron	FBgn0028426
neuron	FBgn0030013
neuron	FBgn0043799
neuron	FBgn0003189
neuron	FBgn0046763
neuron	FBgn0053494
neuron	FBgn0002945
neuron	FBgn0037248
neuron	FBgn0033927
neuron	FBgn0031389
neuron	FBgn0032512
neuron	FBgn0034468
neuron	FBgn0259936
neuron	FBgn0033926
neuron	FBgn0034063
neuron	FBgn0270926
neuron	FBgn0031562
neuron	FBgn0031461
neuron	FBgn0039152
neuron	FBgn0086912
neuron	FBgn0033904
neuron	FBgn0032652
neuron	FBgn0086443
neuron	FBgn0083123
neuron	FBgn0260469
neuron	FBgn0034069
neuron	FBgn0052523
neuron	FBgn0084017
neuron	FBgn0002868
neuron	FBgn0026196
neuron	FBgn0046113
neuron	FBgn0267910
neuron	FBgn0259937
neuron	FBgn0038964
neuron	FBgn0001330
neuron	FBgn0050295
neuron	FBgn0027330
neuron	FBgn0030720
neuron	FBgn0053217
neuron	FBgn0284253
neuron	FBgn0000473
neuron	FBgn0039182
neuron	FBgn0032587
neuron	FBgn0041194
neuron	FBgn0015037
neuron	FBgn0030855
neuron	FBgn0038063
neuron	FBgn0036576
neuron	FBgn0032919
